# AAclust: *k*-optimized clustering for selecting redundancy-reduced sets of amino acid scales

**DOI:** 10.1101/2024.02.04.578800

**Authors:** Stephan Breimann, Dmitrij Frishman

## Abstract

**Summary:** Amino acid scales are crucial for sequence-based protein prediction tasks, yet no gold standard scale set or simple scale selection methods exist. We developed AAclust, a wrapper for clustering models that require a pre-defined number of clusters *k*, such as *k-*means. AAclust obtains redundancy-reduced scale sets by clustering and selecting one representative scale per cluster, where *k* can either be optimized by AAclust or defined by the user. The utility of AAclust scale selections was assessed by applying machine learning models to 24 protein benchmark datasets. We found that top-performing scale sets were different for each benchmark dataset and significantly outperformed scale sets used in previous studies. Notably, model performance showed a strong positive correlation with the scale set size. AAclust enables a systematic optimization of scale-based feature engineering in machine learning applications.

**Availability and implementation:** The AAclust algorithm is part of AAanalysis, a Python-based framework for interpretable sequence-based protein prediction, which will be made freely accessible in a forthcoming publication.

**Contact:** Stephan Breimann and Dmitrij Frishman

**Supplementary information:** Further details on methods and results are provided in Supplementary Material.
