## Supplement Tables 1-4 for "AAclust: *k*-optimized clustering for selecting redundancy-reduced sets of amino acid scales": Supplementary Table 0.xlsx

### Sheet: Tabelle1
Supplementary Table	Description
1	Scale datasets
2	Benchmark datasets
3	Evaluation of k-optimized and k-based AAclust approaches
4	AAclustTop60 with scale selections and evaluation results
